# Depth-discrete metagenomics reveals the roles of microbes in biogeochemical cycling in the tropical freshwater Lake Tanganyika

**DOI:** 10.1101/834861

**Authors:** Patricia Q. Tran, Samantha C. Bachand, Peter B. McIntyre, Benjamin M. Kraemer, Yvonne Vadeboncoeur, Ismael A. Kimirei, Rashid Tamatamah, Katherine D. McMahon, Karthik Anantharaman

## Abstract

Lake Tanganyika (LT) is the largest tropical freshwater lake, and the largest body of anoxic freshwater on Earth’s surface. LT’s mixed oxygenated surface waters float atop a permanently anoxic layer and host rich animal biodiversity. However, little is known about microorganisms inhabiting LT’s 1470 m deep water column and their contributions to nutrient cycling, which affect ecosystem-level function and productivity. Here, we applied genome-resolved metagenomics and environmental analyses to link specific taxa to key biogeochemical processes across a vertical depth gradient in LT. We reconstructed 523 unique metagenome-assembled genomes (MAGs) from 21 bacterial and archaeal phyla, including many rarely observed in freshwater lakes. We identified sharp contrasts in community composition and metabolic potential with an abundance of typical freshwater taxa in oxygenated mixed upper layers, and Archaea and uncultured Candidate Phyla in deep anoxic waters. Genomic capacity for nitrogen and sulfur cycling was abundant in MAGs recovered from anoxic waters, highlighting microbial contributions to the productive surface layers via recycling of upwelled nutrients, and greenhouse gases such as nitrous oxide. Overall, our study provides a blueprint for incorporation of aquatic microbial genomics in the representation of tropical freshwater lakes, especially in the context of ongoing climate change which is predicted to bring increased stratification and anoxia to freshwater lakes.
