## Supplementary Table 1 for "Depth-discrete metagenomics reveals the roles of microbes in biogeochemical cycling in the tropical freshwater Lake Tanganyika"

### Sheet: TableS1
Supplementary Table 1: Description of the 24 metagenome samples collected in LT
IMG Genome ID	Full Sample Name	Location	Sample Name	Sample Year	Sample Month	Sample day	Latitude	Longitude	Depth	ShortenedName	Taxon OID (JGI)	Type	Study Name	GaID
3300020196	TA2015031 Kigoma Deep Cast 0m metaG	Kigoma	TA2015031	2015	July	25	-4.90541	29.4854	0	KigCas0	3300020196	Metagenome	Freshwater microbial communities from Lake Tanganyika, Tanzania	Ga0194124
3300020578	TA2015038 Kigoma Deep Cast 35m metaG	Kigoma	TA2015038	2015	July	25	-4.90541	29.4854	35	KigCa35	3300020578	Metagenome	Freshwater microbial communities from Lake Tanganyika, Tanzania	Ga0194129
3300020197	TA2015037 Kigoma Deep Cast 65m metaG	Kigoma	TA2015037	2015	July	25	-4.90541	29.4854	65	KigCa65	3300020197	Metagenome	Freshwater microbial communities from Lake Tanganyika, Tanzania	Ga0194128
3300020221	TA2015036 Kigoma Deep Cast 100m metaG	Kigoma	TA2015036	2015	July	25	-4.90541	29.4854	100	KigC100	3300020221	Metagenome	Freshwater microbial communities from Lake Tanganyika, Tanzania	Ga0194127
3300020603	TA2015035 Kigoma Deep Cast 150m metaG	Kigoma	TA2015035	2015	July	25	-4.90541	29.4854	150	KigC150	3300020603	Metagenome	Freshwater microbial communities from Lake Tanganyika, Tanzania	Ga0194126
3300020222	TA2015034 Kigoma Deep Cast 250m metaG	Kigoma	TA2015034	2015	July	25	-4.90541	29.4854	250	KigC250	3300020222	Metagenome	Freshwater microbial communities from Lake Tanganyika, Tanzania	Ga0194125
3300020083	TA2015033 Kigoma Deep Cast 300m metaG	Kigoma	TA2015033	2015	July	25	-4.90541	29.4854	300	KigC300	3300020083	Metagenome	Freshwater microbial communities from Lake Tanganyika, Tanzania	Ga0194111
3300020084	TA2015032 Kigoma Deep Cast 1200m metaG	Kigoma	TA2015032	2015	July	25	-4.90541	29.4854	1200	KigC1200	3300020084	Metagenome	Freshwater microbial communities from Lake Tanganyika, Tanzania	Ga0194110
3300021376	TA2015050 Kigoma 12 surface metaG	Kigoma	TA2015050	2015	October	23	-4.83691	29.6087	0	KigOffSurface	3300021376	Metagenome	Freshwater microbial communities from Lake Tanganyika, Tanzania	Ga0194130
3300020179	TA2015056 Kigoma Offshore 0m metaG	Kigoma	TA2015056	2015	October	23	-4.89159	29.5861	0	KigOff0	3300020179	Metagenome	Freshwater microbial communities from Lake Tanganyika, Tanzania	Ga0194134
3300021091	TA2015055 Kigoma Offshore 40m metaG	Kigoma	TA2015055	2015	October	23	-4.89159	29.5861	40	KigOff40	3300021091	Metagenome	Freshwater microbial communities from Lake Tanganyika, Tanzania	Ga0194133
3300020214	TA2015054 Kigoma Offshore 80m metaG	Kigoma	TA2015054	2015	October	23	-4.89159	29.5861	80	KigOff80	3300020214	Metagenome	Freshwater microbial communities from Lake Tanganyika, Tanzania	Ga0194132
3300020193	TA2015053 Kigoma Offshore 120m metaG	Kigoma	TA2015053	2015	October	23	-4.89159	29.5861	120	KigOff120	3300020193	Metagenome	Freshwater microbial communities from Lake Tanganyika, Tanzania	Ga0194131
3300020183	TA2015002 Mahale S4 surface metaG	Mahale	TA2015002	2015	July	11	-6.4447	29.9042	0	Mahsurface_6	3300020183	Metagenome	Freshwater microbial communities from Lake Tanganyika, Tanzania	Ga0194115
3300020204	TA2015008 Mahale S9 surface metaG	Mahale	TA2015008	2015	July	14	-6.46623	29.9409	0	Mahsurface_9	3300020204	Metagenome	Freshwater microbial communities from Lake Tanganyika, Tanzania	Ga0194116
3300021424	TA2015009 Mahale N1 surface metaG	Mahale	TA2015009	2015	July	16	-5.73666	29.9194	0	Mahsurface_8	3300021424	Metagenome	Freshwater microbial communities from Lake Tanganyika, Tanzania	Ga0194117
3300020190	TA2015013 Mahale N5 surface metaG	Mahale	TA2015013	2015	July	18	-6.00121	29.8102	0	Mahsurface_7	3300020190	Metagenome	Freshwater microbial communities from Lake Tanganyika, Tanzania	Ga0194118
3300021092	TA2015021 Mahale Deep Cast 10m metaG	Mahale	TA2015021	2015	July	21	-6.17863	29.6581	10	MahCa10	3300021092	Metagenome	Freshwater microbial communities from Lake Tanganyika, Tanzania	Ga0194122
3300020200	TA2015020 Mahale Deep Cast 50m metaG	Mahale	TA2015020	2015	July	21	-6.17863	29.6581	50	MahCa50	3300020200	Metagenome	Freshwater microbial communities from Lake Tanganyika, Tanzania	Ga0194121
3300020198	TA2015019 Mahale Deep Cast 65m metaG	Mahale	TA2015019	2015	July	21	-6.17863	29.6581	65	MahCa65	3300020198	Metagenome	Freshwater microbial communities from Lake Tanganyika, Tanzania	Ga0194120
3300020220	TA2015018 Mahale Deep Cast 100m metaG	Mahale	TA2015018	2015	July	21	-6.17863	29.6581	100	MahC100	3300020220	Metagenome	Freshwater microbial communities from Lake Tanganyika, Tanzania	Ga0194119
3300020074	TA2015017 Mahale Deep Cast 200m metaG	Mahale	TA2015017	2015	July	21	-6.17863	29.6581	200	MahC200	3300020074	Metagenome	Freshwater microbial communities from Lake Tanganyika, Tanzania	Ga0194113
3300020109	TA2015016 Mahale Deep Cast 400m metaG	Mahale	TA2015016	2015	July	21	-6.17863	29.6581	400	MahC400	3300020109	Metagenome	Freshwater microbial communities from Lake Tanganyika, Tanzania	Ga0194112
3300021093	TA2015023 Mahale A surface metaG	Mahale	TA2015023	2015	July	22	-5.57891	29.514	0	Mahsurface_10	3300021093	Metagenome	Freshwater microbial communities from Lake Tanganyika, Tanzania	Ga0194123
