## Supplementary Table 6 for "Depth-discrete metagenomics reveals the roles of microbes in biogeochemical cycling in the tropical freshwater Lake Tanganyika"

### Sheet: TableS6
Supplementary Table 6: Results summarizing the METABOLIC v.4.0 output, showing the number of distinct MAGs involved in each reaction, and their taxonomic identities.
Reaction	Number of MAGS	Fraction of MAGs (Nb of MAGs with this reaction/Total Nb of MAGs)	Abundance in Surface Sample (coverage % in that sample)	Abundance in 150m Sample (coverage % in that sample)	Abundance in 1200m Sample (coverage % in that sample)	Number of distinct taxonomic groups	Name of taxonomic groups	Cyanobacteria	Actinobacteria	Bacteroidetes	Verrucomicrobia	Planctomycetes	Alphaproteobacteria LD12	Alphaproteobacteria non LD12	Chlorobi	Candidate Phyla Radiation
C-S-01:Organic carbon oxidation	511	0.977055	0.9998	0.995063	0.995043	63	Cyanobacteria, Verrucomicrobia V3, Actinobacteria, Bacteroidetes, Chloroflexi, Deltaproteobacteria, Planctomycetes, Lentisphaerae, Ignavibacteria, Kirimatiellaeota, Armatimonadetes, CP Ziwabacteria, Gammaproteobacteria, Thaumarchaeota, Alphaproteobacteria non LD12, CP BRC1, CP Saccharibacteria, Chlorobi, CP WOR-2 Omnitrophica, CP Eisenbacteria, Betaproteobacteria, CP Aminicemantes (OP8), CP WOR-3…	Presence	Presence	Presence	Presence	Presence	Presence	Presence	Presence	Presence
C-S-02:Carbon fixation	186	0.355641	0.372085	0.48027	0.489319	34	Cyanobacteria, Chloroflexi, CP Pacearchaeota, Deltaproteobacteria, Actinobacteria, Bacteroidetes, Gammaproteobacteria, Planctomycetes, Thaumarchaeota, Armatimonadetes, Chlorobi, CP WOR-2 Omnitrophica, Betaproteobacteria, Firmicutes, Nitrospirae, CP Aenigmarchaeota, CP Eisenbacteria, Fibrobacteres acidobacteria, Euryarchaeota, Alphaproteobacteria non LD12, CP Handelsmanbacteria, CP Tectomicrobia, …	Presence	Presence	Presence	Presence	Presence	Presence	Presence	Presence	Presence
C-S-03:Ethanol oxidation	0	0	0	0	0	0	NONE	Absence	Absence	Absence	Absence	Absence	Absence	Absence	Absence	Absence
C-S-04:Acetate oxidation	345	0.659656	0.818195	0.788821	0.779441	44	Cyanobacteria, Verrucomicrobia V3, Actinobacteria, Chloroflexi, Deltaproteobacteria, Planctomycetes, Lentisphaerae, Ignavibacteria, Bacteroidetes, CP Ziwabacteria, Thaumarchaeota, Alphaproteobacteria non LD12, Armatimonadetes, Chlorobi, Betaproteobacteria, CP WOR-3, Firmicutes, Nitrospirae, Fibrobacteres acidobacteria, CP Aenigmarchaeota, CP Nealsonbacteria, CP Eisenbacteria, Euryarchaeota, Gamma…	Presence	Presence	Presence	Presence	Presence	Presence	Presence	Presence	Presence
C-S-05:Hydrogen generation	86	0.164436	0.00629692	0.092026	0.0933091	26	Planctomycetes, Deltaproteobacteria, Lentisphaerae, Ignavibacteria, Bacteroidetes, Armatimonadetes, Chloroflexi, Alphaproteobacteria non LD12, Actinobacteria, CP WOR-2 Omnitrophica, Betaproteobacteria, CP Aminicemantes (OP8), CP WOR-3, CP WWE1, Verrucomicrobia V3, Fibrobacteres acidobacteria, Euryarchaeota, Cyanobacteria, CP Altiarchaeota, CP Eisenbacteria, CP Verstratearchaeota, Verrucomicrobia …	Presence	Presence	Presence	Presence	Presence	Absence	Presence	Absence	Absence
C-S-06:Fermentation	455	0.869981	0.878993	0.916576	0.914236	55	Cyanobacteria, Verrucomicrobia V3, Actinobacteria, Bacteroidetes, Chloroflexi, Deltaproteobacteria, Planctomycetes, Lentisphaerae, Ignavibacteria, Kirimatiellaeota, Armatimonadetes, CP Ziwabacteria, Gammaproteobacteria, Thaumarchaeota, Alphaproteobacteria non LD12, CP BRC1, Chlorobi, CP WOR-2 Omnitrophica, CP Eisenbacteria, Betaproteobacteria, CP Aminicemantes (OP8), CP WOR-3, Firmicutes, CP WWE1…	Presence	Presence	Presence	Presence	Presence	Presence	Presence	Presence	Presence
C-S-07:Methanogenesis	3	0.00573614	0.000376157	0.00086744	0.00627365	2	Euryarchaeota, CP Verstratearchaeota	Absence	Absence	Absence	Absence	Absence	Absence	Absence	Absence	Absence
C-S-08:Methanotrophy	43	0.082218	0.0127648	0.0260798	0.0329968	18	Lentisphaerae, Alphaproteobacteria non LD12, Nitrospirae, Ignavibacteria, CP WOR-2 Omnitrophica, Cyanobacteria, Verrucomicrobia V3, Betaproteobacteria, Bacteroidetes, Planctomycetes, Actinobacteria, Deltaproteobacteria, CP Poribacteria, Chloroflexi, Armatimonadetes, Gammaproteobacteria, Woesearchaeota, Chlamydiae	Presence	Presence	Presence	Presence	Presence	Absence	Presence	Absence	Absence
C-S-09:Hydrogen oxidation	71	0.135755	0.00631754	0.166035	0.112075	23	Chloroflexi, Deltaproteobacteria, Lentisphaerae, Ignavibacteria, Bacteroidetes, Armatimonadetes, CP Ziwabacteria, Alphaproteobacteria non LD12, Planctomycetes, Actinobacteria, Chlorobi, Betaproteobacteria, CP Aminicemantes (OP8), Verrucomicrobia V3, Nitrospirae, Fibrobacteres acidobacteria, Euryarchaeota, Cyanobacteria, CP Verstratearchaeota, Verrucomicrobia V4, Gemmatimonadetes, Gammaproteobacte…	Presence	Presence	Presence	Presence	Presence	Absence	Presence	Presence	Absence
N-S-01:Nitrogen fixation	14	0.0267686	0.000377048	0.0666415	0.0245162	7	Deltaproteobacteria, Kirimatiellaeota, Alphaproteobacteria non LD12, Chloroflexi, Chlorobi, Euryarchaeota, Gammaproteobacteria	Absence	Absence	Absence	Absence	Absence	Absence	Presence	Presence	Absence
N-S-02:Ammonia oxidation	4	0.00764818	3.85026e-05	0.00263567	0.00411946	3	Betaproteobacteria, Deltaproteobacteria, Nitrospirae	Absence	Absence	Absence	Absence	Absence	Absence	Absence	Absence	Absence
N-S-03:Nitrite oxidation	60	0.114723	0.000949899	0.0481249	0.0419621	20	Chloroflexi, CP Ziwabacteria, Planctomycetes, Deltaproteobacteria, CP Eisenbacteria, Armatimonadetes, Verrucomicrobia V3, Fibrobacteres acidobacteria, Acidobacteria, CP Handelsmanbacteria, CP Tectomicrobia, Actinobacteria, Nitrospirae, Alphaproteobacteria non LD12, CP Rokubacteria, CP Poribacteria, Sericytochromatia, Tanganyikabacteria, CP Hydrogenedentes, Bacteroidetes, Phycisphaerae	Absence	Presence	Presence	Presence	Presence	Absence	Presence	Absence	Absence
N-S-04:Nitrate reduction	72	0.137667	0.00559325	0.0937849	0.0653995	21	Deltaproteobacteria, Ignavibacteria, Chloroflexi, CP Ziwabacteria, Gammaproteobacteria, Alphaproteobacteria non LD12, Planctomycetes, Betaproteobacteria, Verrucomicrobia V3, Bacteroidetes, Acidobacteria, Actinobacteria, Phycisphaerae, Nitrospirae, Gemmatimonadetes, CP Zixibacteria, Fibrobacteres acidobacteria, Calditrichaeota, Sericytochromatia, Tanganyikabacteria, Woesearchaeota, CP Hydrogeneden…	Absence	Presence	Presence	Presence	Presence	Absence	Presence	Absence	Absence
N-S-05:Nitrite reduction	49	0.0936902	0.000309312	0.0882458	0.0498279	15	Chloroflexi, Deltaproteobacteria, CP Ziwabacteria, Gammaproteobacteria, Chlorobi, CP Eisenbacteria, Betaproteobacteria, Verrucomicrobia V3, Ignavibacteria, Alphaproteobacteria non LD12, Thaumarchaeota, Nitrospirae, Actinobacteria, Planctomycetes, Sericytochromatia, Tanganyikabacteria	Absence	Presence	Absence	Presence	Presence	Absence	Presence	Presence	Absence
N-S-06:Nitric oxide reduction	38	0.0726577	0.000113033	0.0696542	0.045342	14	Deltaproteobacteria, Gammaproteobacteria, Planctomycetes, Betaproteobacteria, Fibrobacteres acidobacteria, Acidobacteria, Chloroflexi, Bacteroidetes, CP Eisenbacteria, Armatimonadetes, Ignavibacteria, Verrucomicrobia V3, Sericytochromatia, Tanganyikabacteria, Woesearchaeota	Absence	Absence	Presence	Presence	Presence	Absence	Absence	Absence	Absence
N-S-07:Nitrous oxide reduction	30	0.0573614	0.00102481	0.0555456	0.0293531	14	Bacteroidetes, Ignavibacteria, Deltaproteobacteria, CP Ziwabacteria, Betaproteobacteria, Acidobacteria, Thaumarchaeota, Gemmatimonadetes, Phycisphaerae, Armatimonadetes, Chloroflexi, Verrucomicrobia V3, Planctomycetes, CP Parvarchaeota	Absence	Absence	Presence	Presence	Presence	Absence	Absence	Absence	Absence
N-S-08:Nitrite ammonification	122	0.23327	0.0471166	0.167288	0.125939	30	Verrucomicrobia V3, Deltaproteobacteria, Lentisphaerae, Ignavibacteria, Chloroflexi, Kirimatiellaeota, Armatimonadetes, CP Ziwabacteria, Gammaproteobacteria, Planctomycetes, Alphaproteobacteria non LD12, CP BRC1, Actinobacteria, Betaproteobacteria, CP WOR-3, Bacteroidetes, Firmicutes, Nitrospirae, Fibrobacteres acidobacteria, CP Eisenbacteria, Calditrichaeota, Acidobacteria, CP Handelsmanbacteria…	Absence	Presence	Presence	Presence	Presence	Absence	Presence	Absence	Absence
N-S-09:Anammox	2	0.00382409	1.55627e-08	0.0048682	0.00163883	1	Planctomycetes	Absence	Absence	Absence	Absence	Presence	Absence	Absence	Absence	Absence
O-S-01:Metal reduction	17	0.0325048	0.00071205	0.0121774	0.0102867	8	Deltaproteobacteria, Fibrobacteres acidobacteria, Acidobacteria, Alphaproteobacteria non LD12, Betaproteobacteria, CP Zixibacteria, Gemmatimonadetes, CP Hydrogenedentes	Absence	Absence	Absence	Absence	Absence	Absence	Presence	Absence	Absence
O-S-02:Arsenate reduction	263	0.502868	0.60705	0.589428	0.56011	37	Cyanobacteria, Verrucomicrobia V3, Actinobacteria, Chloroflexi, Deltaproteobacteria, Planctomycetes, Lentisphaerae, Ignavibacteria, Bacteroidetes, Kirimatiellaeota, Armatimonadetes, CP Ziwabacteria, Alphaproteobacteria non LD12, Chlorobi, CP Eisenbacteria, Betaproteobacteria, CP Aminicemantes (OP8), CP WOR-3, Nitrospirae, Fibrobacteres acidobacteria, CP Bathyarchaeota, Euryarchaeota, Acidobacteri…	Presence	Presence	Presence	Presence	Presence	Absence	Presence	Presence	Absence
O-S-03:Arsenite oxidation	6	0.0114723	2.13025e-05	0.00394678	0.00238089	3	Alphaproteobacteria non LD12, Betaproteobacteria, Acidobacteria	Absence	Absence	Absence	Absence	Absence	Absence	Presence	Absence	Absence
O-S-04:Selenate reduction	41	0.0783939	5.42238e-07	0.0863986	0.0936342	10	Deltaproteobacteria, Ignavibacteria, Bacteroidetes, Chloroflexi, Actinobacteria, CP Eisenbacteria, Fibrobacteres acidobacteria, Euryarchaeota, Gemmatimonadetes, Sericytochromatia, Tanganyikabacteria	Absence	Presence	Presence	Absence	Absence	Absence	Absence	Absence	Absence
S-S-01:Sulfide oxidation	10	0.0191205	7.67724e-07	0.0656454	0.0198514	5	Alphaproteobacteria non LD12, Chlorobi, Nitrospirae, Verrucomicrobia V3, Betaproteobacteria	Absence	Absence	Absence	Presence	Absence	Absence	Presence	Presence	Absence
S-S-02:Sulfur reduction	0	0	0	0	0	0	NONE	Absence	Absence	Absence	Absence	Absence	Absence	Absence	Absence	Absence
S-S-03:Sulfur oxidation	263	0.502868	0.342273	0.520428	0.486762	33	Actinobacteria, Bacteroidetes, Chloroflexi, Deltaproteobacteria, Planctomycetes, Ignavibacteria, Gammaproteobacteria, Thaumarchaeota, Alphaproteobacteria non LD12, CP BRC1, Armatimonadetes, Chlorobi, CP WOR-2 Omnitrophica, CP Eisenbacteria, Betaproteobacteria, CP Aminicemantes (OP8), Firmicutes, Verrucomicrobia V3, Nitrospirae, Fibrobacteres acidobacteria, Calditrichaeota, Chlamydiae, Cyanobacter…	Presence	Presence	Presence	Presence	Presence	Absence	Presence	Presence	Absence
S-S-04:Sulfite oxidation	122	0.23327	0.318278	0.386809	0.37958	27	Cyanobacteria, Deltaproteobacteria, Chloroflexi, Planctomycetes, Thaumarchaeota, CP BRC1, Actinobacteria, CP Eisenbacteria, Betaproteobacteria, CP Aminicemantes (OP8), Armatimonadetes, Nitrospirae, Fibrobacteres acidobacteria, CP WOR-2 Omnitrophica, Calditrichaeota, CP TM6, CP Handelsmanbacteria, Acidobacteria, Alphaproteobacteria non LD12, CP Tectomicrobia, Gemmatimonadetes, CP Zixibacteria, CP …	Presence	Presence	Absence	Absence	Presence	Absence	Presence	Presence	Presence
S-S-05:Sulfate reduction	122	0.23327	0.318278	0.386809	0.37958	27	Cyanobacteria, Deltaproteobacteria, Chloroflexi, Planctomycetes, Thaumarchaeota, CP BRC1, Actinobacteria, CP Eisenbacteria, Betaproteobacteria, CP Aminicemantes (OP8), Armatimonadetes, Nitrospirae, Fibrobacteres acidobacteria, CP WOR-2 Omnitrophica, Calditrichaeota, CP TM6, CP Handelsmanbacteria, Acidobacteria, Alphaproteobacteria non LD12, CP Tectomicrobia, Gemmatimonadetes, CP Zixibacteria, CP …	Presence	Presence	Absence	Absence	Presence	Absence	Presence	Presence	Presence
S-S-06:Sulfite reduction	1	0.00191205	0	0.000233327	0.00133859	1	Planctomycetes	Absence	Absence	Absence	Absence	Presence	Absence	Absence	Absence	Absence
S-S-07:Thiosulfate oxidation	37	0.0707457	0.0444616	0.0602904	0.0434258	6	Betaproteobacteria, Alphaproteobacteria non LD12, Planctomycetes, Fibrobacteres acidobacteria, Acidobacteria, Gammaproteobacteria	Absence	Absence	Absence	Absence	Presence	Absence	Presence	Absence	Absence
S-S-08:Thiosulfate disproportionation 1	16	0.0305927	2.21808e-05	0.0513819	0.0338172	6	Deltaproteobacteria, Armatimonadetes, Chlorobi, CP Eisenbacteria, Acidobacteria, Gemmatimonadetes	Absence	Absence	Absence	Absence	Absence	Absence	Absence	Presence	Absence
S-S-09:Thiosulfate disproportionation 2	101	0.193117	0.0691676	0.184096	0.126464	16	Verrucomicrobia V3, Deltaproteobacteria, Planctomycetes, Chlorobi, Betaproteobacteria, Chloroflexi, Alphaproteobacteria non LD12, CP Tectomicrobia, Fibrobacteres acidobacteria, Acidobacteria, Verrucomicrobia V4, CP Rokubacteria, Ignavibacteria, Gammaproteobacteria, CP Poribacteria, CP Kaiserbacteria	Absence	Absence	Absence	Presence	Presence	Absence	Presence	Presence	Presence
